# Extracellular Matrix Alterations in Chronic Ischemic Cardiomyopathy Revealed by Quantitative Proteomics

**DOI:** 10.1101/2025.05.23.655833

**Authors:** Kevin M. Buck, Holden T. Rogers, Zachery R. Gregorich, Morgan W. Mann, Timothy J. Aballo, Zhan Gao, Emily A. Chapman, Andrew J. Perciaccante, Scott J. Price, Ienglam Lei, Paul C. Tang, Ying Ge

**Affiliations:** Department of Chemistry, University of Wisconsin-Madison, Madison, Wisconsin, 53706, USA; Department of Cell and Regenerative Biology, University of Wisconsin-Madison, Madison, Wisconsin, 53705, USA; Department of Animal and Dairy Sciences, University of Wisconsin-Madison, Madison, Wisconsin, 53706, USA; Department of Medicine, University of Wisconsin-Madison, Madison, WI, USA; Molecular and Cellular Pharmacology Training Program, University of Wisconsin-Madison, Madison, WI 53705, USA; Department of Physiology and Biomedical Engineering, Mayo Clinic, Rochester, Minnesota 55905, USA; Department of Cardiac Surgery, Mayo Clinic, Rochester, Minnesota, 55905, USA; Human Proteomics Program, School of Medicine and Public Health, University of Wisconsin-Madison, Madison, Wisconsin, 53705, USA

## Abstract

Ischemic cardiomyopathy (ICM) is a leading cause of heart failure characterized by extensive remodeling of the cardiac extracellular matrix (ECM). While initially adaptive, ECM deposition following ischemic injury eventually turns maladaptive, promoting adverse cardiac remodeling. The strong link between the extent of fibrosis and adverse clinical outcomes has led to growing interest in ECM targeted therapies to prevent or reverse maladaptive cardiac remodeling in ICM; yet, the precise composition of the ECM in ICM remains poorly defined. In this study, we employed a sequential protein extraction enabled by the photocleavable surfactant Azo to enrich ECM proteins from left ventricular tissues of patients with end-stage ICM (n=16) and nonfailing donor hearts (n=16). High-resolution mass spectrometry-based quantitative proteomics identified and quantified over 6,000 unique protein groups, including 315 ECM proteins. We discovered significant upregulation of key ECM components, particularly glycoproteins, proteoglycans, collagens, and ECM regulators. Notably, LOXL1, FBLN1, and VCAN were among the most differentially expressed. Functional enrichment analyses revealed enhanced TGFβ signaling, integrin-mediated adhesion, and complement activation in ICM tissues, suggesting a feedback loop driving continued ECM deposition in the end-stage failing heart. Together, our findings provide a comprehensive proteomic landscape of ECM alterations in the end-stage ICM myocardium and identify promising molecular targets for therapeutic intervention.
