## Supplemental Table 1 for "Extracellular Matrix Alterations in Chronic Ischemic Cardiomyopathy Revealed by Quantitative Proteomics"

### Sheet: Summary Table
Characteristic
Group	Control	ICM
N	16	16
Male (%)	8 (50%)	13 (81%)
Female (%)	8 (50%)	3 (19%)
Age Data
Mean	51.5y	58.5y
Median	57.5y	62y
Supplementary Table S1. Age and sex information for control and ICM patients. Control heart tissue and ICM tissue from left ventrivular assist devist have been coded Control_# and ICM_#, respectively. Tissues were obtained from the University of Wisconsin-Madison Organ Procurement Organization and the University of Michigan. Age and gender information has been provided.

### Sheet: Control
Tissue Name	Condition	Age	Gender
Ctrl_01	Control	61	M
Ctrl_02	Control	25	F
Ctrl_03	Control	24	M
Ctrl_04	Control	57	M
Ctrl_05	Control	64	M
Ctrl_06	Control	65	F
Ctrl_07	Control	62	M
Ctrl_08	Control	64	F
Ctrl_09	Control	56	M
Ctrl_10	Control	37	M
Ctrl_11	Control	48	M
Ctrl_12	Control	58	F
Ctrl_13	Control	61	F
Ctrl_14	Control	58	F
Ctrl_15	Control	43	F
Ctrl_16	Control	41	F

### Sheet: ICM
Tissue Name	Condition	Age	Gender	Myocardial Infarction	Coronary Artery Disease
ICM_01	ICM	61	M	N	Y
ICM_02	ICM	50	F	Y	Y
ICM_03	ICM	63	M	N	Y
ICM_04	ICM	45	M	N	Y
ICM_05	ICM	65	M	Y	Y
ICM_06	ICM	38	M	N	Y
ICM_07	ICM	55	F	Y	Y
ICM_08	ICM	55	M	N	Y
ICM_09	ICM	64	M	N	Y
ICM_10	ICM	66	M	Y	Y
ICM_11	ICM	64	M	Y	Y
ICM_12	ICM	71	M	N	Y
ICM_13	ICM	58	F	N	Y
ICM_14	ICM	66	M	N	Y
ICM_15	ICM	51	M	Y	Y
ICM_16	ICM	64	M	N	Y
